# The three-dimensional landscape of chromatin accessibility in Alzheimer’s disease

**DOI:** 10.1101/2021.01.11.426303

**Authors:** Jaroslav Bendl, Mads E. Hauberg, Kiran Girdhar, Eunju Im, James M. Vicari, Samir Rahman, Pengfei Dong, Ruth Misir, Steven P. Kleopoulos, Sarah M. Reach, Pasha Apontes, Biao Zeng, Wen Zhang, Georgios Voloudakis, Ralph A. Nixon, Vahram Haroutunian, Gabriel E. Hoffman, John F. Fullard, Panos Roussos

## Abstract

Much is still unknown about the neurobiology of Alzheimer’s disease (AD). To better understand AD, we generated 636 ATAC-seq libraries from cases and controls to construct detailed genomewide chromatin accessibility maps of neurons and non-neurons from two AD-affected brain regions, the entorhinal cortex and superior temporal gyrus. By analyzing a total of 19.6 billion read pairs, we expanded the known repertoire of regulatory sequences in the human brain. Multi-omic data integration associated global patterns of chromatin accessibility with gene expression and identified cell-specific enhancer-promoter interactions. Using inter-individual variation in chromatin accessibility, we define *cis*-regulatory domains capturing the 3D structure of the genome. Multifaceted analyses uncovered disease associated perturbations impacting chromatin accessibility, transcription factor regulatory networks and the 3D genome, and implicated transcriptional dysregulation in AD. Overall, we applied a systematic approach to understand the role of the 3D genome in AD and to illuminate novel disease biology that can advance diagnosis and therapy.

---

Alzheimer’s Disease (AD) is a chronic neurodegenerative disorder characterized, clinically, by cognitive decline and, neuropathologically, by accumulation of amyloid beta (Aβ) plaques and intracellular neurofibrillary tangles. Although a growing number of common and rare genetic risk variants have been identified (*1*), the neurobiological causes and substrates of AD in the vast majority of the population remain unknown. As such, additional approaches should be considered in an attempt to better understand the molecular mechanisms that mediate this debilitating disease. Abnormalities in the epigenomic regulation of brain function could result from primary genetic and non-genetic causal factors and epiphenomena, including changes secondary to disease progression. Thus, the epigenome could elucidate disease mechanisms, especially in late-onset AD, where there can be a gap of multiple decades before the initial changes in brain function become clinically apparent.

A number of recent studies have identified AD-associated epigenomic changes (*2–6*). These studies, however, have been limited to bulk tissue and have only examined one brain region at a time. This, naturally, impedes identification of brain region and cell-type specific disease signatures. Furthermore, although analyses of bulk tissue can identify apparent changes in gene expression and the epigenome, bulk tissue level changes can reflect alterations in cell composition rather than changes in the function of individual cells. This is particularly important for neurodegenerative diseases, including AD, where disease progression involves neuronal loss.

Due to the inherent difficulty in obtaining fresh specimens, most molecular studies of the human brain are restricted to frozen post-mortem samples. Working with frozen material is not without its challenges, including the loss of cytoplasm (and, with it, many cell-specific antigens) as a consequence of freeze-thawing. Nevertheless, an increasing number of human brain studies have employed cell-type specific nuclear markers to isolate nuclei of interest via Fluorescence-Activated Nuclear Sorting (FANS) (*7–9*). Using FANS to study individual cell-types increases the power to identify cell-specific, disease-associated changes and, importantly, mitigates the aforementioned changes in cell type composition.

In this study, we expanded the panel of genomic assays in the Mount Sinai Brain Bank AD (MSBB-AD) cohort (*10*), a collection of human post-mortem brain samples from individuals who have been deeply phenotyped, both clinically and histopathologically. In particular, we generated genome-wide maps of chromatin accessibility using ATAC-seq from neuronal and non-neuronal nuclei isolated by FANS from the entorhinal cortex (EC) and superior temporal gyrus (STG) of AD cases and controls. Both brain regions are affected in AD, with the EC showing earlier and more severe pathological changes and neuronal loss (*11*). We initially used these data to expand the repertoire of identified cell type specific regulatory regions and studied their relationship to gene expression. We then examined the shared and distinct molecular mechanisms associated with clinical dementia and neuropathological lesions. Subsequently, we identified regulatory genomic signatures associated with AD, including variability in discrete open chromatin regions (OCRs), transcription factor (TF) regulatory networks and *cis*-regulatory domains (CRDs). AD-associated signatures showed brain-region and cell-type specificity, implicating non-coding regulatory regions within AD genetic risk loci that participate in a variety of biological pathways as well as changes in transcription factor regulation.
