## Supplementary material for "The three-dimensional landscape of chromatin accessibility in Alzheimer’s disease": Data S1

### Sheet: Table_S1
Assay	Cell type	Brain region	Diagnosis AD / Control	Sample count	pH	PMI (minutes)	Age of death	Ratio of male samples	Ratio of Caucasian samples	CDR	Braak&Braak -score	Plaque mean	Ratio of samples with at least one ApoE E4 allele	Ratio of samples with ApoE E4/4 allele	Ratio of samples with available WGS	RIN
ATAC-seq	non-neuron	STG: Superior temporal gyrus (BM22)	AD	124	6.37	356.75	85.28	0.33	0.77	2.38	4.32	10.69	0.4	0.07	0.86	-
ATAC-seq	non-neuron	STG: Superior temporal gyrus (BM22)	Control	49	6.49	561.31	80.31	0.53	0.59	0.88	1.73	0.23	0.1	0	0.8	-
ATAC-seq	non-neuron	EC: Entorhinal cortex (BM36)	AD	103	6.42	355.73	86.33	0.33	0.76	2.54	4.32	10.26	0.37	0.03	0.93	-
ATAC-seq	non-neuron	EC: Entorhinal cortex (BM36)	Control	37	6.46	583.57	80.76	0.54	0.62	1.03	1.78	0.15	0.11	0	0.95	-
ATAC-seq	neuron	STG: Superior temporal gyrus (BM22)	AD	127	6.36	344.67	85.24	0.31	0.76	2.36	4.29	10.43	0.39	0.07	0.87	-
ATAC-seq	neuron	STG: Superior temporal gyrus (BM22)	Control	48	6.46	534.69	81.35	0.5	0.58	0.99	1.85	0.19	0.09	0	0.85	-
ATAC-seq	neuron	EC: Entorhinal cortex (BM36)	AD	109	6.41	367.21	85.28	0.36	0.78	2.54	4.43	11.26	0.38	0.03	0.9	-
ATAC-seq	neuron	EC: Entorhinal cortex (BM36)	Control	39	6.47	593.69	80.9	0.49	0.64	1.08	1.9	0.14	0.11	0	0.92	-
RNA-seq	homogenate	FP: Frontal pole (BM10)	AD	177	6.35	390.73	86.23	0.31	0.82	2.62	4.44	11	0.43	0.05	0.94	6.61
RNA-seq	homogenate	FP: Frontal pole (BM10)	Control	62	6.42	569.37	82.87	0.52	0.65	0.98	1.82	0.24	0.13	0	0.94	6.91
RNA-seq	homogenate	STG: Superior temporal gyrus (BM22)	AD	158	6.35	378.83	85.93	0.32	0.82	2.62	4.36	10.57	0.37	0.05	0.97	6.23
RNA-seq	homogenate	STG: Superior temporal gyrus (BM22)	Control	48	6.41	524.5	82.25	0.48	0.65	1.08	1.88	0.2	0.12	0	0.92	6.31
RNA-seq	homogenate	EC: Entorhinal cortex (BM36)	AD	134	6.4	358.9	86.21	0.34	0.8	2.65	4.41	11.39	0.38	0.05	0.93	6.44
RNA-seq	homogenate	EC: Entorhinal cortex (BM36)	Control	53	6.47	540.91	80.91	0.53	0.58	1.03	1.79	0.18	0.13	0	0.94	6.75
RNA-seq	homogenate	IFG: Inferior frontal gyrus (BM44)	AD	155	6.38	373.95	86.61	0.29	0.81	2.53	4.31	10.21	0.37	0.06	0.95	7.92
RNA-seq	homogenate	IFG: Inferior frontal gyrus (BM44)	Control	46	6.47	593.83	82.59	0.52	0.67	1.02	1.83	0.17	0.09	0	0.96	8.34
