## Supplementary material for "The three-dimensional landscape of chromatin accessibility in Alzheimer’s disease": Data S2

### Sheet: Table_S2
Assay	AD phenotype	Normal / Low *	Moderate *	Severe / High *	Missing annotation *
ATAC-seq	AD / Control a	CERAD=1 (173)	CERAD=2-4 (463)		(0)
ATAC-seq	BBScore b	0, 1, 2 (194)	3, 4 (191)	5, 6 (247)	(4)
ATAC-seq	CDR c	0 (103)	0.5, 1, 2 (271)	> 3 (262)	(0)
ATAC-seq	Plaque mean d	0-7.5 (388)	7.5-10.5 (93)	>10.5 (155)	(0)
RNA-seq	AD / Control a	CERAD=1 (209)	CERAD=2-4 (624)		(0)
RNA-seq	BBScore b	0, 1, 2 (239)	3, 4 (257)	5, 6 (333)	(4)
RNA-seq	CDR c	0 (111)	0.5, 1, 2 (346)	> 3 (376)	(0)
RNA-seq	Plaque mean d	0-10.5 (492)	7.5-10.5 (117)	>10.5 (222)	(0)
a AD/Control: Qualitative variable derived from neuropathological scoring CERAD where 1=normal, 2=definite AD, 3=probable AD, 4=possible AD.
b BBscore: Braak neurofibrillary tangle score derived from the regional patterns of density of neurofibrillary tangles across brain.
c CRD: Clinical dementia rating where 0=no dementia, 0.5=questionable dementia (very mild), 1=mild dementia, 2=moderate dementia, 3=severe dementia, 4=profound dementia, 5=terminal dementia.
d Plaque mean: The average density of neuritic plaque across five brain regions, i.e., middle frontal gyrus, orbital frontal cortex, superior temporal gyrus, inferior parietal lobule and occipital cortex.
* sample size in parenthesis
