## Supplementary material for "The three-dimensional landscape of chromatin accessibility in Alzheimer’s disease": Data S3

### Sheet: S3
Cell type	Brain region	Diagnosis AD/Control	Sample count	Number of initial paired-end reads	Number of uniquely mapped paired-end reads	Fraction of uniquely mapped to initial paired-end reads	Number of duplicated paired-end reads	Fraction of duplicated to uniquely mapped paired-end reads	Number of mitDNA paired-end reads	Fraction of mitDNA to uniquely mapped, non-duplicated paired-end reads	Insert size	GC content in consensus peaks	Number of uniquely mapped, non-duplicated, non-chrM paired-end reads	Fraction of final to initial paired-end reads	SPP: NSC	SPP: RSC	PBC	Number of narrow peaks	Fraction of reads in peaks (FRiP)	Fraction of reads in blacklisted regions (FRiBR)
neuron	EC: Entorhinal cortex (BM36)	AD	109	5.80102e+07	4.614e+07	0.795	1.2398e+07	0.253	606513	0.02	151.89	0.43165	3.31354e+07	0.58	1.075	0.566	0.747	30164.7	0.089	0.004
neuron	EC: Entorhinal cortex (BM36)	Control	39	5.80929e+07	4.56624e+07	0.787	1.07674e+07	0.241	623469	0.019	142.846	0.44066	3.42716e+07	0.588	1.086	0.581	0.759	41893.5	0.104	0.004
neuron	STG: Superior temporal gyrus (BM22)	AD	127	5.62887e+07	4.44889e+07	0.792	1.15844e+07	0.253	659159	0.021	142.969	0.42686	3.22454e+07	0.579	1.08	0.558	0.747	30191.7	0.088	0.004
neuron	STG: Superior temporal gyrus (BM22)	Control	48	5.93349e+07	4.78856e+07	0.81	1.17415e+07	0.239	677071	0.021	145.729	0.42805	3.54671e+07	0.604	1.077	0.618	0.761	36063.7	0.092	0.004
non-neuron	EC: Entorhinal cortex (BM36)	AD	103	5.54655e+07	4.26842e+07	0.766	1.36814e+07	0.298	416486	0.016	138.301	0.50849	2.85863e+07	0.525	1.143	0.658	0.702	27155.7	0.115	0.004
non-neuron	EC: Entorhinal cortex (BM36)	Control	37	5.20207e+07	3.97538e+07	0.763	1.12187e+07	0.287	442801	0.016	131.351	0.51367	2.80923e+07	0.532	1.157	0.657	0.713	29462.6	0.117	0.005
non-neuron	STG: Superior temporal gyrus (BM22)	AD	124	5.63234e+07	4.33066e+07	0.771	1.41559e+07	0.313	493033	0.017	135.782	0.51689	2.86576e+07	0.517	1.157	0.673	0.687	33373.1	0.129	0.005
non-neuron	STG: Superior temporal gyrus (BM22)	Control	49	5.16533e+07	4.14362e+07	0.802	1.37519e+07	0.324	439951	0.017	129.796	0.51179	2.72443e+07	0.535	1.155	0.704	0.676	27141.9	0.117	0.005
