## Supplementary material for "The three-dimensional landscape of chromatin accessibility in Alzheimer’s disease": Data S6

### Sheet: S5
OCR set				Observed				50 permutations		OR	Enhancer OCRs vs
Cell type and brain region	Category of OCRs	OCRs	Genome coverage	#Variants	#in 95% credible set	%	P-value	Avg.	SE		Non-enhancer OCRs
Neuron STG	Enhancer OCRs	16858	11235615	34934	663	0.0189786	9.68448e-46	430.327	25.7899	1.54069	1.98075
Neuron STG	Distal non-enhancer OCRs	16858	11257061	35798	343	0.00958154	0.143362	435.694	24.0078	0.78725
Neuron EC	Enhancer OCRs	17854	11446453	35473	701	0.0197615	4.49745e-54	457.633	26.9146	1.5318	2.11134
Neuron EC	Distal non-enhancer OCRs	17854	11467755	36326	340	0.00935969	0.0549405	453.673	27.0935	0.749438
Non-neuron STG	Enhancer OCRs	16506	10744014	34643	770	0.0222267	2.70838e-79	422.327	23.7344	1.82323	2.13057
Non-neuron STG	Distal non-enhancer OCRs	16506	10778494	35371	369	0.0104323	0.91627	419.408	27.2598	0.879811
Non-neuron EC	Enhancer OCRs	16757	10843136	34971	785	0.0224472	1.19994e-82	426.571	23.2405	1.84025	2.1764
Non-neuron EC	Distal non-enhancer OCRs	16757	10878921	35583	367	0.0103139	0.937338	427.306	27.7012	0.858869
