## Supplementary material for "The three-dimensional landscape of chromatin accessibility in Alzheimer’s disease": Data S7

### Sheet: CellType_and_BrainRegion__by__Phenotype
Cell type	Brain region	AD/Control	CDR	BBScore	Plaque mean	Unique peaks (for cell type & brain region
neuron	STG	26	5380	5	6165	10493
neuron	EC	10861	9345	1795	12282	22617
neuron	All (STG+EC)	20617	28778	4406	33386	54605
non-neuron	STG	0	4122	12	0	4124
non-neuron	EC	0	534	1	281	783
non-neuron	All (STG+EC)	47	9514	435	2085	10817
unique OCRs (for AD-related phenotype)		22886	40971	5453	38354

### Sheet: CellType_and_BrainRegion__by__GenicAnnotation
Cell type	Brain region	Promoter	Intron	Exon	Distal intergenic
neuron	STG	2321	3668	446	4058
neuron	EC	7278	7778	1114	6447
neuron	All (STG+EC)	14731	19980	2755	17139
non-neuron	STG	1841	905	134	1244
non-neuron	EC	365	208	26	184
non-neuron	All (STG+EC)	4455	2902	429	3031
Unique OCRs		20037	24449	3383	22119

### Sheet: Phenotype__by__GenicAnnotation
AD-related phenotype	Promoter	Intron	Exon	Distal intergenic
AD/Control	6994	7918	1076	6902
CDR	11437	13328	1792	14414
BBScore	1756	1724	209	1764
Plaque mean	12077	13576	1956	10749
Unique OCRs	20297	24644	3385	22307
