## Supplementary material for "The three-dimensional landscape of chromatin accessibility in Alzheimer’s disease": Data S9

### Sheet: Sheet1
Cell type	Phenotype tested	pi1 All (STG+EC)	pi1 STG	pi1 EC
Neuron	AD/Control	0.184094	0.0925611	0.139925
Neuron	BBScore	0.198543	0.0977786	0.170465
Neuron	CDR	0.311382	0.235902	0.209329
Neuron	Plaque mean	0.321747	0.252584	0.221478
Non-neuron	AD/Control	0.120798	0.0774034	0.0782379
Non-neuron	BBScore	0.124401	0.0711295	0.0633895
Non-neuron	CDR	0.241925	0.19209	0.133178
Non-neuron	Plaque mean	0.213688	0.132452	0.140137
