## Supplementary material for "The three-dimensional landscape of chromatin accessibility in Alzheimer’s disease": Data S10

### Sheet: Sheet1
Annotation	GWAS Trait	GWAS Pubmed	Prop. h2	Prop. h2 std error	Enrichment	Enrichment std error	Enrichment p	Coefficient	Coefficient std error	Coefficient p	Normalized coefficient	Normalized coefficient std eror
All OCRs: neuronal OCRs	Schizophrenia	25056061	0.0745094	0.0292995	1.50265	0.590889	0.394434	-2.01267e-08	4.39912e-08	0.67635	-0.0520218	0.113705
All OCRs: neuronal OCRs	Bipolar Disorder	31043756	0.0436894	0.0439468	0.881094	0.886284	0.893403	-6.78083e-08	4.31554e-08	0.941939	-0.229037	0.145767
All OCRs: neuronal OCRs	Education Years	28197077	0.0847776	0.0341432	1.70973	0.688573	0.303297	-2.70018e-09	1.35543e-08	0.578952	-0.026358	0.132311
All OCRs: neuronal OCRs	Subjective Well Being	27089181	0.0963487	0.0788935	1.94308	1.59106	0.547562	1.01425e-09	6.28783e-09	0.435927	0.0413993	0.256654
All OCRs: neuronal OCRs	BMI	25673413	0.0669027	0.0632187	1.34924	1.27495	0.78049	-4.07461e-09	2.91216e-08	0.555637	-0.0304232	0.217437
All OCRs: neuronal OCRs	Rheumatoid Arthritis	24390342	0.112831	0.076979	2.27549	1.55245	0.401311	-2.41669e-08	3.69131e-08	0.743668	-0.17809	0.27202
All OCRs: neuronal OCRs	Ulcerative Colitis	26192919	0.00691167	0.0771158	0.139389	1.55521	0.579906	-1.40758e-07	7.42507e-08	0.971001	-0.506457	0.26716
All OCRs: neuronal OCRs	Intelligence	29942086	0.0507397	0.0311435	1.02328	0.628078	0.970436	-2.66344e-08	1.96834e-08	0.911995	-0.164074	0.121254
All OCRs: neuronal OCRs	Neuroticism	29500382	0.105648	0.0341628	2.13063	0.688967	0.103239	6.24023e-09	1.16976e-08	0.296856	0.0690032	0.12935
All OCRs: neuronal OCRs	Insomnia	30804565	0.0344144	0.046042	0.694041	0.928538	0.742068	-7.77696e-09	6.65776e-09	0.878618	-0.197826	0.169356
All OCRs: neuronal OCRs	Reaction time	29844566	0.092412	0.0370066	1.86369	0.74632	0.24591	-3.763e-10	9.52548e-09	0.515756	-0.0055854	0.141386
All OCRs: neuronal OCRs	Fluid intelligence score	31427789	0.0789076	0.0412622	1.59135	0.832143	0.473773	-6.90635e-09	2.87647e-08	0.594873	-0.03729	0.155311
All OCRs: non-neuronal OCRs	Schizophrenia	25056061	0.103792	0.0308883	3.25305	0.968104	0.0186672	6.53294e-08	6.92859e-08	0.172867	0.169588	0.179859
All OCRs: non-neuronal OCRs	Bipolar Disorder	31043756	0.0241182	0.0452081	0.755914	1.41692	0.863221	-1.33397e-07	7.67534e-08	0.958894	-0.451187	0.259603
All OCRs: non-neuronal OCRs	Education Years	28197077	0.0995881	0.0322795	3.1213	1.01171	0.0351206	1.61072e-08	1.99196e-08	0.209369	0.157662	0.194979
All OCRs: non-neuronal OCRs	Subjective Well Being	27089181	0.0679005	0.0840787	2.12814	2.6352	0.665753	-5.19168e-10	1.05728e-08	0.519582	-0.0211912	0.431557
All OCRs: non-neuronal OCRs	BMI	25673413	0.0355623	0.0341278	1.11459	1.06964	0.913756	-2.5403e-08	2.52077e-08	0.843212	-0.189379	0.187924
All OCRs: non-neuronal OCRs	Rheumatoid Arthritis	24390342	0.087645	0.0766463	2.74698	2.40226	0.458017	-7.55788e-08	6.21722e-08	0.887938	-0.556189	0.457529
All OCRs: non-neuronal OCRs	Ulcerative Colitis	26192919	-0.0638314	0.083199	-2.00061	2.60763	0.249877	-3.84783e-07	1.36577e-07	0.997579	-1.38198	0.490528
All OCRs: non-neuronal OCRs	Intelligence	29942086	0.111266	0.0288493	3.48732	0.904198	0.00579677	3.5428e-08	2.84241e-08	0.106307	0.21981	0.176355
All OCRs: non-neuronal OCRs	Neuroticism	29500382	0.152447	0.0291789	4.77801	0.914527	7.26577e-05	4.55143e-08	1.62287e-08	0.00251923	0.505444	0.180222
All OCRs: non-neuronal OCRs	Insomnia	30804565	0.0944022	0.0436107	2.95876	1.36685	0.149733	5.40996e-09	1.00633e-08	0.295429	0.138643	0.257895
All OCRs: non-neuronal OCRs	Reaction time	29844566	0.0453112	0.0375619	1.42015	1.17727	0.721172	-1.55262e-08	1.51504e-08	0.847273	-0.230139	0.224568
All OCRs: non-neuronal OCRs	Fluid intelligence score	31427789	0.130729	0.0377498	4.09731	1.18316	0.00797493	6.74493e-08	4.05147e-08	0.0479752	0.366296	0.220023
Differentially accessible OCRs: non-neuronal samples (STG+EC) CDR	Schizophrenia	25056061	-0.00686009	0.00713331	-3.08709	3.21004	0.20615	-4.26251e-07	2.20777e-07	0.973239	-1.1023	0.570936
Differentially accessible OCRs: non-neuronal samples (STG+EC) CDR	Bipolar Disorder	31043756	-0.00187399	0.0120304	-0.843308	5.41378	0.733716	-2.57159e-07	2.72397e-07	0.82743	-0.874527	0.926349
Differentially accessible OCRs: non-neuronal samples (STG+EC) CDR	Education Years	28197077	0.00567428	0.00803535	2.55347	3.61597	0.667762	-9.20155e-09	6.60434e-08	0.555404	-0.0899036	0.645275
Differentially accessible OCRs: non-neuronal samples (STG+EC) CDR	Subjective Well Being	27089181	-0.0492552	0.0225296	-22.1652	10.1385	0.0229868	-9.88923e-08	3.98947e-08	0.993409	-4.01891	1.62129
Differentially accessible OCRs: non-neuronal samples (STG+EC) CDR	BMI	25673413	0.0051312	0.00780161	2.30908	3.51078	0.708451	-1.61495e-08	7.84733e-08	0.581525	-0.120674	0.586376
Differentially accessible OCRs: non-neuronal samples (STG+EC) CDR	Rheumatoid Arthritis	24390342	0.0174406	0.0278984	7.84838	12.5545	0.585525	-3.97849e-08	3.12156e-07	0.550709	-0.294603	2.31149
Differentially accessible OCRs: non-neuronal samples (STG+EC) CDR	Ulcerative Colitis	26192919	-0.0216188	0.0223156	-9.72863	10.0422	0.283038	-8.35376e-07	4.895e-07	0.956051	-3.04544	1.78452
Differentially accessible OCRs: non-neuronal samples (STG+EC) CDR	Inteligence	29942086	-0.00299107	0.00733438	-1.346	3.30052	0.477394	-1.33527e-07	9.46991e-08	0.920732	-0.825495	0.585452
Differentially accessible OCRs: non-neuronal samples (STG+EC) CDR	Neuroticism	29500382	-0.0023045	0.00663469	-1.03704	2.98566	0.494282	-6.1767e-08	4.75741e-08	0.902914	-0.68083	0.524388
Differentially accessible OCRs: non-neuronal samples (STG+EC) CDR	Insomnia	30804565	-0.0062355	0.0119251	-2.80602	5.36639	0.479756	-4.0943e-08	3.72945e-08	0.86386	-1.04406	0.951024
Differentially accessible OCRs: non-neuronal samples (STG+EC) CDR	Reaction time	29844566	-0.0170972	0.00922789	-7.69387	4.15262	0.0362057	-1.44758e-07	5.08953e-08	0.997774	-2.1457	0.754401
Differentially accessible OCRs: non-neuronal samples (STG+EC) CDR	Fluid intelligence score	31427789	0.00587993	0.0109638	2.64601	4.93379	0.738915	-2.77066e-08	1.61386e-07	0.568155	-0.149756	0.872297
Differentially accessible OCRs: non-neuronal samples (STG+EC) Plaque mean	Schizophrenia	25056061	-0.000291862	0.0037971	-0.637107	8.28872	0.843784	-2.77955e-07	5.55226e-07	0.691679	-0.719893	1.43802
Differentially accessible OCRs: non-neuronal samples (STG+EC) Plaque mean	Bipolar Disorder	31043756	-0.00528856	0.00564536	-11.5444	12.3233	0.312823	-7.91554e-07	6.18051e-07	0.899855	-2.69461	2.10397
Differentially accessible OCRs: non-neuronal samples (STG+EC) Plaque mean	Education Years	28197077	0.00826723	0.00428489	18.0466	9.35353	0.0682586	2.74837e-07	1.71077e-07	0.0540813	2.68529	1.67151
Differentially accessible OCRs: non-neuronal samples (STG+EC) Plaque mean	Subjective Well Being	27089181	-0.00927772	0.0108555	-20.2524	23.6967	0.36865	-9.10192e-08	9.07483e-08	0.842066	-3.71518	3.70412
Differentially accessible OCRs: non-neuronal samples (STG+EC) Plaque mean	BMI	25673413	-0.000348857	0.00288558	-0.761523	6.29896	0.780139	-8.66769e-08	1.36349e-07	0.737513	-0.647675	1.01884
Differentially accessible OCRs: non-neuronal samples (STG+EC) Plaque mean	Rheumatoid Arthritis	24390342	0.024385	0.0194159	53.2302	42.3831	0.212469	1.09659e-06	1.01937e-06	0.14102	8.12573	7.55357
Differentially accessible OCRs: non-neuronal samples (STG+EC) Plaque mean	Ulcerative Colitis	26192919	0.0115472	0.0123774	25.2065	27.0187	0.368419	8.07023e-07	1.24752e-06	0.258848	2.95291	4.5647
Differentially accessible OCRs: non-neuronal samples (STG+EC) Plaque mean	Inteligence	29942086	0.00219064	0.00281591	4.78197	6.14688	0.538995	3.73878e-08	1.72574e-07	0.414241	0.231416	1.06817
Differentially accessible OCRs: non-neuronal samples (STG+EC) Plaque mean	Neuroticism	29500382	-0.00611042	0.00253906	-13.3385	5.54254	0.0106424	-2.61997e-07	8.80669e-08	0.998535	-2.89095	0.971754
Differentially accessible OCRs: non-neuronal samples (STG+EC) Plaque mean	Insomnia	30804565	-0.00181182	0.0052075	-3.95505	11.3675	0.663816	-5.02493e-08	7.71066e-08	0.742698	-1.28456	1.97113
Differentially accessible OCRs: non-neuronal samples (STG+EC) Plaque mean	Reaction time	29844566	0.00478155	0.00474248	10.4377	10.3524	0.360797	8.23507e-08	1.27052e-07	0.258439	1.22401	1.88842
Differentially accessible OCRs: non-neuronal samples (STG+EC) Plaque mean	Fluid intelligence score	31427789	-0.00144787	0.00415045	-3.16056	9.06006	0.644644	-2.18221e-07	2.90949e-07	0.773383	-1.1795	1.57259
Differentially accessible OCRs: non-neuronal samples (STG) CDR	Schizophrenia	25056061	-0.00748081	0.00527192	-7.42891	5.23534	0.110652	-6.90542e-07	3.61436e-07	0.971969	-1.78667	0.935159
Differentially accessible OCRs: non-neuronal samples (STG) CDR	Bipolar Disorder	31043756	0.000397645	0.008596	0.394887	8.53637	0.943447	-1.86324e-07	4.29518e-07	0.667783	-0.634071	1.46167
Differentially accessible OCRs: non-neuronal samples (STG) CDR	Education Years	28197077	-0.00574134	0.00443742	-5.70151	4.40663	0.132266	-1.59299e-07	8.26785e-08	0.972993	-1.55501	0.807074
Differentially accessible OCRs: non-neuronal samples (STG) CDR	Subjective Well Being	27089181	-0.0156867	0.015137	-15.5779	15.032	0.274306	-6.98898e-08	5.82961e-08	0.884712	-2.85273	2.37951
Differentially accessible OCRs: non-neuronal samples (STG) CDR	BMI	25673413	-0.00112422	0.00477196	-1.11642	4.73886	0.65448	-8.40476e-08	1.06112e-07	0.785838	-0.628028	0.792903
Differentially accessible OCRs: non-neuronal samples (STG) CDR	Rheumatoid Arthritis	24390342	-0.0216311	0.0144622	-21.481	14.3619	0.109335	-7.91988e-07	3.577e-07	0.98659	-5.85648	2.64507
Differentially accessible OCRs: non-neuronal samples (STG) CDR	Ulcerative Colitis	26192919	-0.0244065	0.0143509	-24.2372	14.2513	0.0699338	-1.51689e-06	6.59691e-07	0.989259	-5.53808	2.4085
Differentially accessible OCRs: non-neuronal samples (STG) CDR	Inteligence	29942086	-0.00857188	0.00472582	-8.51241	4.69304	0.0453224	-3.33948e-07	1.36617e-07	0.992745	-2.06454	0.844599
Differentially accessible OCRs: non-neuronal samples (STG) CDR	Neuroticism	29500382	-0.00949911	0.00453816	-9.43321	4.50668	0.02186	-1.88651e-07	7.28709e-08	0.995185	-2.07942	0.803223
Differentially accessible OCRs: non-neuronal samples (STG) CDR	Insomnia	30804565	-0.00855926	0.00720348	-8.49988	7.15351	0.187738	-7.77697e-08	4.96821e-08	0.941249	-1.98808	1.27006
Differentially accessible OCRs: non-neuronal samples (STG) CDR	Reaction time	29844566	-0.00685107	0.00585055	-6.80355	5.80997	0.180778	-1.32443e-07	7.11038e-08	0.968746	-1.96585	1.05539
Differentially accessible OCRs: non-neuronal samples (STG) CDR	Fluid intelligence score	31427789	-0.00730909	0.00685876	-7.25838	6.81118	0.227795	-3.52527e-07	2.23371e-07	0.942742	-1.90443	1.2067
Differentially accessible OCRs: neuronal samples (STG+EC) BBScore	Schizophrenia	25056061	0.0200108	0.00641756	21.705	6.96089	0.00319818	1.31188e-06	4.63836e-07	0.00233966	3.40376	1.20346
Differentially accessible OCRs: neuronal samples (STG+EC) BBScore	Bipolar Disorder	31043756	0.0328626	0.00992145	35.6449	10.7614	0.00147557	1.62016e-06	5.30173e-07	0.00112191	5.53423	1.81099
Differentially accessible OCRs: neuronal samples (STG+EC) BBScore	Education Years	28197077	0.00334896	0.0054943	3.63249	5.95947	0.659353	2.64059e-08	1.09914e-07	0.405071	0.257998	1.07391
Differentially accessible OCRs: neuronal samples (STG+EC) BBScore	Subjective Well Being	27089181	-0.00312595	0.0133669	-3.3906	14.4986	0.761862	-1.99799e-08	5.55669e-08	0.640414	-0.815531	2.2681
Differentially accessible OCRs: neuronal samples (STG+EC) BBScore	BMI	25673413	0.00690658	0.00465713	7.49131	5.05141	0.189594	1.21676e-07	1.0793e-07	0.129794	0.909902	0.807105
Differentially accessible OCRs: neuronal samples (STG+EC) BBScore	Rheumatoid Arthritis	24390342	-0.00708036	0.0142264	-7.6798	15.4309	0.573129	-3.57632e-07	3.71012e-07	0.832461	-2.64457	2.74351
Differentially accessible OCRs: neuronal samples (STG+EC) BBScore	Ulcerative Colitis	26192919	-0.00300106	0.0151902	-3.25514	16.4763	0.796076	-4.27125e-07	7.70729e-07	0.710273	-1.56113	2.81699
Differentially accessible OCRs: neuronal samples (STG+EC) BBScore	Inteligence	29942086	0.00519358	0.0052298	5.63328	5.67257	0.413626	9.06499e-08	1.59424e-07	0.284811	0.561087	0.986773
Differentially accessible OCRs: neuronal samples (STG+EC) BBScore	Neuroticism	29500382	0.00311671	0.00538407	3.38058	5.8399	0.6836	2.44059e-08	9.29769e-08	0.39647	0.269302	1.02593
Differentially accessible OCRs: neuronal samples (STG+EC) BBScore	Insomnia	30804565	0.0145284	0.00852223	15.7584	9.24374	0.110864	9.32811e-08	6.25756e-08	0.0680209	2.38461	1.59966
Differentially accessible OCRs: neuronal samples (STG+EC) BBScore	Reaction time	29844566	0.0069343	0.00656479	7.52138	7.12058	0.36072	5.92293e-08	8.75958e-08	0.249467	0.880349	1.30197
Differentially accessible OCRs: neuronal samples (STG+EC) BBScore	Fluid intelligence score	31427789	0.0038538	0.00644473	4.18008	6.99036	0.649257	5.4501e-08	2.25041e-07	0.40432	0.294735	1.217
Differentially accessible OCRs: neuronal samples (STG+EC) CDR	Schizophrenia	25056061	0.0334572	0.0136343	5.89948	2.40413	0.0390951	2.57372e-07	1.62873e-07	0.0570301	0.66811	0.4228
Differentially accessible OCRs: neuronal samples (STG+EC) CDR	Bipolar Disorder	31043756	0.0278238	0.0196634	4.90615	3.46724	0.256682	1.17228e-07	1.67387e-07	0.241856	0.399614	0.570597
Differentially accessible OCRs: neuronal samples (STG+EC) CDR	Education Years	28197077	0.0296772	0.0117541	5.23295	2.07259	0.0417286	5.77625e-08	3.85077e-08	0.0668041	0.565397	0.376926
Differentially accessible OCRs: neuronal samples (STG+EC) CDR	Subjective Well Being	27089181	0.0290463	0.0367174	5.1217	6.47434	0.522147	1.22024e-08	2.50084e-08	0.312799	0.498072	1.02078
Differentially accessible OCRs: neuronal samples (STG+EC) CDR	BMI	25673413	0.0178189	0.033631	3.14199	5.93012	0.713582	3.08336e-08	1.29146e-07	0.40565	0.230576	0.965766
Differentially accessible OCRs: neuronal samples (STG+EC) CDR	Rheumatoid Arthritis	24390342	-0.00191554	0.0335793	-0.337765	5.92101	0.821603	-1.16309e-07	1.46296e-07	0.786701	-0.859471	1.08106
Differentially accessible OCRs: neuronal samples (STG+EC) CDR	Ulcerative Colitis	26192919	-0.0406502	0.0378243	-7.16782	6.66952	0.216266	-5.17104e-07	3.08367e-07	0.95322	-1.88032	1.1213
Differentially accessible OCRs: neuronal samples (STG+EC) CDR	Inteligence	29942086	0.0108767	0.0122046	1.91788	2.15203	0.669075	-9.13373e-09	6.19285e-08	0.558627	-0.0565342	0.383313
Differentially accessible OCRs: neuronal samples (STG+EC) CDR	Neuroticism	29500382	0.0362085	0.0129722	6.38461	2.28738	0.0190613	6.97614e-08	3.65636e-08	0.0281989	0.771408	0.404313
Differentially accessible OCRs: neuronal samples (STG+EC) CDR	Insomnia	30804565	-0.000539639	0.0194291	-0.0951541	3.42591	0.748819	-1.45121e-08	2.37909e-08	0.729064	-0.370065	0.606678
Differentially accessible OCRs: neuronal samples (STG+EC) CDR	Reaction time	29844566	0.0200322	0.0138039	3.53226	2.43403	0.297622	1.62181e-08	3.00559e-08	0.294737	0.241056	0.446732
Differentially accessible OCRs: neuronal samples (STG+EC) CDR	Fluid intelligence score	31427789	0.0162599	0.0172259	2.8671	3.03742	0.536568	2.51444e-08	9.83907e-08	0.399147	0.135978	0.532086
Differentially accessible OCRs: neuronal samples (STG+EC) Plaque mean	Schizophrenia	25056061	0.0506325	0.0171986	8.20447	2.78685	0.010474	4.10351e-07	1.91546e-07	0.0160842	1.0674	0.498246
Differentially accessible OCRs: neuronal samples (STG+EC) Plaque mean	Bipolar Disorder	31043756	0.0805747	0.0230267	13.0563	3.73124	0.00150678	5.09188e-07	1.85629e-07	0.00304365	1.74708	0.636913
Differentially accessible OCRs: neuronal samples (STG+EC) Plaque mean	Education Years	28197077	0.0271074	0.0137284	4.39247	2.22455	0.129189	4.08036e-08	4.14523e-08	0.162472	0.399398	0.405748
Differentially accessible OCRs: neuronal samples (STG+EC) Plaque mean	Subjective Well Being	27089181	0.0356524	0.0337161	5.7771	5.46334	0.377814	1.50241e-08	2.12612e-08	0.239893	0.61595	0.871652
Differentially accessible OCRs: neuronal samples (STG+EC) Plaque mean	BMI	25673413	0.053199	0.0273182	8.62034	4.42663	0.0906813	1.51896e-07	9.96779e-08	0.0637709	1.1403	0.748294
Differentially accessible OCRs: neuronal samples (STG+EC) Plaque mean	Rheumatoid Arthritis	24390342	0.00424916	0.0392464	0.688532	6.35946	0.96081	-1.32793e-07	1.56569e-07	0.80182	-0.979251	1.15458
Differentially accessible OCRs: neuronal samples (STG+EC) Plaque mean	Ulcerative Colitis	26192919	-0.0358821	0.0421748	-5.81432	6.83398	0.312543	-5.25925e-07	3.23962e-07	0.94775	-1.90751	1.175
Differentially accessible OCRs: neuronal samples (STG+EC) Plaque mean	Inteligence	29942086	0.0352517	0.0147968	5.71217	2.39766	0.0484398	9.56441e-08	6.78306e-08	0.0792634	0.593061	0.420598
Differentially accessible OCRs: neuronal samples (STG+EC) Plaque mean	Neuroticism	29500382	0.0419783	0.012977	6.80215	2.10279	0.00629077	7.85394e-08	3.38293e-08	0.0101262	0.8694	0.374477
Differentially accessible OCRs: neuronal samples (STG+EC) Plaque mean	Insomnia	30804565	0.0619639	0.0216609	10.0406	3.50992	0.010962	5.51652e-08	2.41896e-08	0.0112879	1.41726	0.621459
Differentially accessible OCRs: neuronal samples (STG+EC) Plaque mean	Reaction time	29844566	0.0482831	0.0165548	7.82378	2.68254	0.0115766	6.58251e-08	3.29335e-08	0.0228189	0.981083	0.490854
Differentially accessible OCRs: neuronal samples (STG+EC) Plaque mean	Fluid intelligence score	31427789	0.0390407	0.0175649	6.32614	2.84621	0.0584797	1.29716e-07	9.18972e-08	0.0790435	0.703336	0.498277
Differentially accessible OCRs: neuronal samples (STG) CDR	Schizophrenia	25056061	0.00311486	0.00640807	2.8154	5.79198	0.753722	5.20656e-08	3.88143e-07	0.446646	0.134848	1.00528
Differentially accessible OCRs: neuronal samples (STG) CDR	Bipolar Disorder	31043756	-0.00288573	0.00814832	-2.60829	7.36493	0.624417	-2.49938e-07	3.63301e-07	0.754262	-0.850551	1.23633
Differentially accessible OCRs: neuronal samples (STG) CDR	Education Years	28197077	0.00695685	0.00513692	6.28801	4.64305	0.253216	7.84494e-08	8.57402e-08	0.180105	0.766489	0.837723
Differentially accessible OCRs: neuronal samples (STG) CDR	Subjective Well Being	27089181	-0.00093197	0.0139672	-0.842369	12.6244	0.884195	-1.11762e-08	4.85412e-08	0.591048	-0.456184	1.98133
Differentially accessible OCRs: neuronal samples (STG) CDR	BMI	25673413	-0.00572771	0.00434372	-5.17704	3.9261	0.120187	-1.49574e-07	8.55118e-08	0.959869	-1.11766	0.638969
Differentially accessible OCRs: neuronal samples (STG) CDR	Rheumatoid Arthritis	24390342	-0.0197244	0.0132454	-17.8281	11.972	0.118492	-5.29539e-07	2.95104e-07	0.963627	-3.91576	2.18219
Differentially accessible OCRs: neuronal samples (STG) CDR	Ulcerative Colitis	26192919	-0.0341851	0.0150334	-30.8985	13.5881	0.0224145	-1.58384e-06	6.39149e-07	0.993395	-5.78041	2.33264
Differentially accessible OCRs: neuronal samples (STG) CDR	Inteligence	29942086	-0.00279466	0.00465948	-2.52597	4.21151	0.406619	-1.32677e-07	1.21404e-07	0.862771	-0.820728	0.750995
Differentially accessible OCRs: neuronal samples (STG) CDR	Neuroticism	29500382	0.00659278	0.00515888	5.95894	4.6629	0.285735	6.30276e-08	7.37347e-08	0.196334	0.695464	0.813609
Differentially accessible OCRs: neuronal samples (STG) CDR	Insomnia	30804565	-0.00368551	0.00827439	-3.33118	7.47888	0.562148	-3.5406e-08	5.11851e-08	0.755445	-0.905108	1.30848
Differentially accessible OCRs: neuronal samples (STG) CDR	Reaction time	29844566	0.00200841	0.00644559	1.81532	5.8259	0.888843	-3.5545e-09	7.14328e-08	0.519843	-0.052832	1.06173
Differentially accessible OCRs: neuronal samples (STG) CDR	Fluid intelligence score	31427789	-0.000439354	0.00614681	-0.397114	5.55585	0.802066	-7.73886e-08	1.80454e-07	0.665985	-0.418289	0.975365
Differentially accessible OCRs: neuronal samples (STG) Plaque mean	Schizophrenia	25056061	0.00450023	0.00607832	4.02582	5.43755	0.578065	1.42462e-07	3.64044e-07	0.347776	0.369066	0.943102
Differentially accessible OCRs: neuronal samples (STG) Plaque mean	Bipolar Disorder	31043756	-0.00240073	0.00841571	-2.14764	7.52854	0.675546	-2.25264e-07	3.70707e-07	0.728294	-0.766062	1.26067
Differentially accessible OCRs: neuronal samples (STG) Plaque mean	Education Years	28197077	0.000109162	0.00606533	0.0976543	5.42593	0.868047	-3.45094e-08	1.00677e-07	0.634115	-0.337173	0.983663
Differentially accessible OCRs: neuronal samples (STG) Plaque mean	Subjective Well Being	27089181	0.0141271	0.018572	12.6378	16.6141	0.481862	4.19024e-08	6.33517e-08	0.25417	1.71789	2.59725
Differentially accessible OCRs: neuronal samples (STG) Plaque mean	BMI	25673413	0.0160671	0.0170984	14.3733	15.2959	0.382458	2.77152e-07	3.33211e-07	0.202772	2.07578	2.49564
Differentially accessible OCRs: neuronal samples (STG) Plaque mean	Rheumatoid Arthritis	24390342	-0.00129843	0.0237781	-1.16155	21.2714	0.918697	-1.35761e-07	5.1743e-07	0.603484	-1.0046	3.82887
Differentially accessible OCRs: neuronal samples (STG) Plaque mean	Ulcerative Colitis	26192919	-0.00554998	0.0167766	-4.9649	15.008	0.690514	-4.12539e-07	6.89909e-07	0.725067	-1.50671	2.51975
Differentially accessible OCRs: neuronal samples (STG) Plaque mean	Inteligence	29942086	-0.0106038	0.00466352	-9.48598	4.17189	0.0132873	-3.27511e-07	1.18981e-07	0.997044	-2.02354	0.73513
Differentially accessible OCRs: neuronal samples (STG) Plaque mean	Neuroticism	29500382	-0.00118904	0.00514232	-1.06369	4.60022	0.653255	-4.59054e-08	7.27028e-08	0.736114	-0.505994	0.80137
Differentially accessible OCRs: neuronal samples (STG) Plaque mean	Insomnia	30804565	0.000693404	0.00935986	0.620306	8.37315	0.963846	-8.43156e-09	5.68119e-08	0.558991	-0.215542	1.45232
Differentially accessible OCRs: neuronal samples (STG) Plaque mean	Reaction time	29844566	-0.0105485	0.00660935	-9.43652	5.9126	0.0796285	-1.43017e-07	7.31379e-08	0.974734	-2.11988	1.08409
Differentially accessible OCRs: neuronal samples (STG) Plaque mean	Fluid intelligence score	31427789	-0.00990473	0.00631379	-8.86058	5.6482	0.0842784	-3.51504e-07	1.83975e-07	0.971972	-1.89691	0.992832
Differentially accessible OCRs: neuronal samples (EC) CDR	Schizophrenia	25056061	0.00761763	0.00745119	3.95745	3.87099	0.444889	1.3366e-07	2.6126e-07	0.304467	0.34635	0.676999
Differentially accessible OCRs: neuronal samples (EC) CDR	Bipolar Disorder	31043756	-0.00540265	0.0104284	-2.80674	5.4177	0.484578	-2.55734e-07	2.69267e-07	0.828878	-0.869384	0.915393
Differentially accessible OCRs: neuronal samples (EC) CDR	Education Years	28197077	0.00317581	0.00617296	1.64987	3.20693	0.839455	-6.92829e-09	5.99156e-08	0.546029	-0.0676927	0.585405
Differentially accessible OCRs: neuronal samples (EC) CDR	Subjective Well Being	27089181	-0.00335111	0.0226555	-1.74094	11.7698	0.816088	-1.43799e-08	4.53848e-08	0.624319	-0.586953	1.8525
Differentially accessible OCRs: neuronal samples (EC) CDR	BMI	25673413	-0.000198079	0.0134346	-0.102904	6.97946	0.871487	-3.87727e-08	1.49244e-07	0.602489	-0.289721	1.1152
Differentially accessible OCRs: neuronal samples (EC) CDR	Rheumatoid Arthritis	24390342	-0.0109276	0.0174285	-5.67703	9.05431	0.463301	-2.33218e-07	2.23403e-07	0.851742	-1.72338	1.65085
Differentially accessible OCRs: neuronal samples (EC) CDR	Ulcerative Colitis	26192919	-0.0109528	0.0196356	-5.69013	10.2009	0.509885	-4.16129e-07	4.64498e-07	0.814838	-1.51926	1.69586
Differentially accessible OCRs: neuronal samples (EC) CDR	Inteligence	29942086	0.000513399	0.00662175	0.266717	3.44008	0.831555	-5.11468e-08	9.81785e-08	0.698802	-0.31639	0.607324
Differentially accessible OCRs: neuronal samples (EC) CDR	Neuroticism	29500382	0.00910989	0.00757548	4.7327	3.93556	0.343968	4.41526e-08	6.25652e-08	0.240186	0.487192	0.690362
Differentially accessible OCRs: neuronal samples (EC) CDR	Insomnia	30804565	-0.00766925	0.0115254	-3.98427	5.9876	0.401077	-3.97867e-08	4.05544e-08	0.836721	-1.01458	1.03415
Differentially accessible OCRs: neuronal samples (EC) CDR	Reaction time	29844566	-0.00788296	0.00761413	-4.0953	3.95563	0.200955	-7.58349e-08	4.87491e-08	0.940101	-1.12562	0.723581
Differentially accessible OCRs: neuronal samples (EC) CDR	Fluid intelligence score	31427789	0.0069029	0.0103356	3.58614	5.36946	0.6289	5.46286e-08	1.72392e-07	0.375665	0.295425	0.932277
Differentially accessible OCRs: neuronal samples (EC) Plaque mean	Schizophrenia	25056061	0.0336258	0.0103135	14.751	4.52437	0.00292299	8.38341e-07	3.10284e-07	0.00344776	2.1768	0.805669
Differentially accessible OCRs: neuronal samples (EC) Plaque mean	Bipolar Disorder	31043756	0.0527485	0.0146076	23.1398	6.40808	0.000733635	9.9086e-07	3.2017e-07	0.000984744	3.38811	1.09478
Differentially accessible OCRs: neuronal samples (EC) Plaque mean	Education Years	28197077	0.0232086	0.00767176	10.1812	3.36547	0.00706958	1.46054e-07	6.27102e-08	0.00992877	1.42962	0.613827
Differentially accessible OCRs: neuronal samples (EC) Plaque mean	Subjective Well Being	27089181	0.0246154	0.0232491	10.7983	10.199	0.335521	3.40449e-08	3.91002e-08	0.191957	1.38963	1.59597
Differentially accessible OCRs: neuronal samples (EC) Plaque mean	BMI	25673413	0.0412789	0.01494	18.1083	6.55391	0.0127278	3.54907e-07	1.50144e-07	0.00904482	2.66227	1.12628
Differentially accessible OCRs: neuronal samples (EC) Plaque mean	Rheumatoid Arthritis	24390342	-0.0184469	0.021586	-8.09234	9.46939	0.33374	-3.80704e-07	2.31241e-07	0.950154	-2.80935	1.70642
Differentially accessible OCRs: neuronal samples (EC) Plaque mean	Ulcerative Colitis	26192919	-0.0254547	0.0292528	-11.1665	12.8327	0.332199	-8.23284e-07	5.91705e-07	0.917944	-3.00026	2.15632
Differentially accessible OCRs: neuronal samples (EC) Plaque mean	Inteligence	29942086	0.0278583	0.00812324	12.2209	3.56352	0.00182373	2.7473e-07	1.00516e-07	0.00313624	1.70352	0.623272
Differentially accessible OCRs: neuronal samples (EC) Plaque mean	Neuroticism	29500382	0.0272184	0.0089758	11.9402	3.93753	0.00545628	1.5876e-07	6.25482e-08	0.00557107	1.75554	0.691646
Differentially accessible OCRs: neuronal samples (EC) Plaque mean	Insomnia	30804565	0.0316248	0.0143393	13.8732	6.2904	0.0430168	7.95638e-08	4.31241e-08	0.0325191	2.039	1.10515
Differentially accessible OCRs: neuronal samples (EC) Plaque mean	Reaction time	29844566	0.026505	0.00939709	11.6273	4.12234	0.0107221	1.08822e-07	5.08612e-08	0.0161943	1.61969	0.757011
Differentially accessible OCRs: neuronal samples (EC) Plaque mean	Fluid intelligence score	31427789	0.0230758	0.0100029	10.123	4.38808	0.0379091	2.43629e-07	1.40997e-07	0.0420026	1.3189	0.763295
