## Supplementary material for "The three-dimensional landscape of chromatin accessibility in Alzheimer’s disease": Data S13

### Sheet: Sheet1
TF	neuron STG	neuron EC	non-neuron STG	non-neuron EC	cluster
ALX1/3,OTP,PHOX2A/B,PRRX1/2,RAX	0.296748	0.285714	0.20283	0.225	neuron
ALX4,VSX1	0.257225	0.286908	0.220657	0.221709	neuron
ARID2	0.242975	0.257129	0.143297	0.149873	neuron
ARID3A/B/C	0.315451	0.299795	0.176596	0.16383	neuron
ARID5A/B	0.205543	0.205945	0.171004	0.160612	neuron
ATF4/5	0.229476	0.226103	0.189655	0.181661	neuron
BACH1/2	0.333209	0.333564	0.244565	0.230964	neuron
BATF	0.493321	0.491236	0.271827	0.266174	neuron
BCL6	0.285714	0.278774	0.214577	0.204909	neuron
BHLHA15	0.547677	0.565022	0.210526	0.208889	neuron
BHLHE22/23,OLIG1/2/3	0.541885	0.54878	0.228426	0.223958	neuron
CDC5L	0.297753	0.305	0.223796	0.215847	neuron
CDX1/2/4	0.325704	0.330827	0.257299	0.246869	neuron
CPEB1	0.336482	0.331787	0.261416	0.250279	neuron
CREBZF	0.191589	0.166667	0.0952381	0.0873362	neuron
CRX,OTX1/2	0.290323	0.305677	0.176724	0.2	neuron
CUX1/2	0.320388	0.309735	0.180328	0.15	neuron
DBP,HLF,TEF	0.234405	0.229391	0.115456	0.11418	neuron
DLX1/2/3/4/5/6	0.226087	0.224101	0.187008	0.188235	neuron
DMBX1,ISX	0.354839	0.305882	0.151079	0.2	neuron
DMRT1	0.328321	0.347932	0.255376	0.24734	neuron
DMRT2	0.399361	0.389408	0.267206	0.24498	neuron
DMRT3	0.395522	0.381074	0.287879	0.274924	neuron
DMRTA2	0.377493	0.388451	0.244006	0.227794	neuron
DMRTC2	0.333333	0.334135	0.264	0.251351	neuron
DRGX	0.356808	0.324742	0.149068	0.192053	neuron
DUX4	0.292196	0.264865	0.173653	0.19	neuron
DUXA	0.255361	0.226236	0.185529	0.196262	neuron
E2F7	0.161145	0.158078	0.134396	0.12634	neuron
EOMES,TBR1,TBX21	0.295582	0.306488	0.174107	0.176384	neuron
FEZF1/2	0.238063	0.238871	0.195383	0.195204	neuron
FOS-family	0.411132	0.410968	0.226479	0.218259	neuron
FOXH1	0.314076	0.325074	0.23309	0.228623	neuron
FOXM1	0.303491	0.289406	0.251502	0.248485	neuron
GFI1/1B	0.193438	0.20498	0.162871	0.160085	neuron
GRHL1	0.165468	0.173844	0.137558	0.136827	neuron
HAND1	0.308126	0.318429	0.26182	0.256693	neuron
HESX1	0.321678	0.322368	0.238095	0.234604	neuron
HMBOX1	0.271523	0.263158	0.145349	0.140684	neuron
HMG20B	0.448161	0.450909	0.270042	0.289362	neuron
HMGA1/2	0.310638	0.322034	0.220721	0.2	neuron
HOMEZ	0.211957	0.208955	0.135417	0.119171	neuron
HOXA11/C11/D11	0.339192	0.314711	0.275862	0.268953	neuron
HOXA9/B9/C10/C9/D10/D9	0.320537	0.328629	0.263862	0.258126	neuron
HOXB8/C8/D8	0.363128	0.317784	0.301546	0.286486	neuron
HOXC12/D12	0.336788	0.360202	0.248021	0.236413	neuron
HSF1,HSF4	0.212272	0.214882	0.177918	0.164557	neuron
HSF2	0.220751	0.227092	0.189407	0.175958	neuron
IRF1	0.238882	0.231073	0.198198	0.2002	neuron
IRF2	0.217331	0.193299	0.168004	0.165631	neuron
IRF4	0.26592	0.260768	0.215341	0.211593	neuron
IRF7	0.188151	0.188371	0.15643	0.158681	neuron
IRF9	0.289905	0.272199	0.204687	0.207373	neuron
IRX1/2/3/4/5/6	0.380516	0.378772	0.281955	0.269733	neuron
JUN-family	0.458048	0.459283	0.246475	0.237212	neuron
LIN54	0.304422	0.29085	0.236246	0.218447	neuron
LMX1A/B	0.338129	0.313433	0.239583	0.24911	neuron
MECOM,PRDM16	0.392606	0.388112	0.239919	0.232179	neuron
MEF2A/B/C/D,MEF2BNB-MEF2B	0.417031	0.421811	0.206704	0.197817	neuron
MEOX1/2	0.348958	0.333333	0.212264	0.214286	neuron
MGA	0.242379	0.250169	0.171464	0.171322	neuron
MSX1/2	0.3213	0.344086	0.253521	0.241993	neuron
NAIF1	0.0739336	0.0780572	0.0619985	0.0600858	neuron
NEUROD1/4/6	0.471448	0.480815	0.236486	0.229846	neuron
NEUROD2,NEUROG1/2/3	0.536585	0.537242	0.268817	0.261905	neuron
NFAT5	0.28679	0.277116	0.218009	0.210033	neuron
NFATC1/2/3/4	0.25542	0.254865	0.187105	0.172589	neuron
NFE2/2L2	0.251517	0.256617	0.215284	0.208516	neuron
NFE2L3	0.371736	0.385066	0.261654	0.280967	neuron
NFIL3	0.328713	0.344569	0.155814	0.13785	neuron
NKX6-1/2/3	0.332031	0.293173	0.246377	0.259259	neuron
NPAS4	0.150427	0.14992	0.120779	0.101935	neuron
NR2E1	0.29351	0.283498	0.227334	0.205369	neuron
ONECUT1/2/3	0.317919	0.260355	0.258706	0.251282	neuron
OVOL1	0.307995	0.31331	0.160714	0.166867	neuron
PAX3/7	0.318182	0.333333	0.255319	0.290323	neuron
PAX6	0.200486	0.207447	0.170594	0.160598	neuron
PBX1/2/3/4	0.227106	0.253333	0.205457	0.196291	neuron
PITX1/2/3	0.191729	0.191061	0.149701	0.156035	neuron
POU2F1,POU3F1/F2/F3/F4	0.333815	0.324476	0.257576	0.239695	neuron
POU2F2/3	0.336207	0.318621	0.242029	0.226277	neuron
PROX1	0.144792	0.160731	0.122204	0.123686	neuron
RAX2	0.351916	0.367742	0.278443	0.266667	neuron
RFX-family	0.217888	0.23253	0.117751	0.113996	neuron
SIX3/6	0.317982	0.317719	0.215347	0.209877	neuron
SIX5	0.380531	0.37045	0.233533	0.221344	neuron
SMARCC1/2	0.386357	0.384315	0.232697	0.218887	neuron
SNAI2	0.167761	0.173448	0.133773	0.128331	neuron
SOX15	0.344828	0.335821	0.25	0.255319	neuron
SOX18	0.353425	0.338583	0.30137	0.273224	neuron
SOX4/11	0.403873	0.381153	0.320113	0.315642	neuron
SOX/8/9/10	0.372525	0.347561	0.303738	0.306193	neuron
SRF	0.272484	0.261238	0.225513	0.220251	neuron
STAT4	0.230639	0.231005	0.195837	0.193039	neuron
STAT5A/B	0.245747	0.238627	0.181135	0.173701	neuron
STAT6	0.303249	0.291582	0.211893	0.212598	neuron
TAL2	0.304525	0.315789	0.239683	0.22902	neuron
TBP,TBPL2	0.468966	0.467925	0.286486	0.247253	neuron
TBX1/10/20	0.271681	0.276989	0.169137	0.164667	neuron
TBX15/18	0.261473	0.268599	0.185782	0.178404	neuron
TBX22	0.213796	0.217136	0.158686	0.154778	neuron
TBX2/3/4/5	0.181339	0.185083	0.151265	0.142433	neuron
TCF15	0.353064	0.362346	0.276058	0.268185	neuron
TEAD1	0.297704	0.291391	0.228885	0.223077	neuron
TEAD3	0.297819	0.293009	0.225614	0.225997	neuron
TEAD4	0.325228	0.315341	0.26321	0.257905	neuron
T,TBX19	0.227818	0.241935	0.192888	0.184154	neuron
TWIST1	0.233741	0.220622	0.197896	0.190148	neuron
TWIST2	0.233741	0.220622	0.197896	0.190148	neuron
ZBED1	0.102362	0.104651	0.0663984	0.0571429	neuron
ZEB1	0.154221	0.150857	0.100026	0.0955693	neuron
ZNF187	0.344978	0.282051	0.220183	0.206422	neuron
ZNF232	0.341772	0.320717	0.225673	0.234694	neuron
ZNF274	0.259275	0.26592	0.219117	0.213499	neuron
ZNF32	0.503086	0.494845	0.251429	0.241379	neuron
ZNF333	0.324074	0.363248	0.267857	0.244635	neuron
ZNF384	0.212224	0.212944	0.169355	0.164527	neuron
ZNF784	0.167623	0.173167	0.100856	0.0964871	neuron
ZSCAN4	0.244324	0.249565	0.180799	0.17423	neuron
AHR,AHRR	0.0795372	0.0825147	0.100866	0.0925088	mix
AIRE	0.259159	0.246488	0.237349	0.227967	mix
ANHX	0.270108	0.27519	0.241725	0.233038	mix
AR,NR3C1/2,PGR	0.176572	0.179954	0.229159	0.226021	mix
ARX	0.232955	0.237569	0.213793	0.211845	mix
ASCL1/2	0.175588	0.187912	0.213558	0.211651	mix
ATF1,CREB1,CREM	0.0727203	0.0704722	0.0847407	0.0847807	mix
ATF2,CREB5	0.0865513	0.0810481	0.0856383	0.0805763	mix
ATF6B	0.0756219	0.0669111	0.0776621	0.0802518	mix
ATF7	0.143087	0.141791	0.13663	0.127701	mix
ATOH1/7	0.227734	0.242172	0.252677	0.2494	mix
ATOH8	0.209973	0.218411	0.187435	0.182381	mix
BARHL1/2	0.242188	0.229907	0.265957	0.250765	mix
BARX1	0.177656	0.182594	0.214834	0.213115	mix
BARX2	0.19434	0.184783	0.220816	0.215877	mix
BATF3	0.14845	0.151057	0.151455	0.150132	mix
BBX	0.286624	0.28	0.275676	0.269231	mix
BCL11A/B	0.186859	0.191444	0.189258	0.190048	mix
BCL6B	0.221727	0.223988	0.193593	0.191895	mix
BPTF	0.202973	0.200234	0.214552	0.216963	mix
BSX	0.241611	0.244726	0.255	0.248739	mix
CBFB	0.164623	0.168802	0.169383	0.170692	mix
CEBPA/B/D/E	0.245655	0.230603	0.223156	0.20864	mix
CEBPG	0.226415	0.202673	0.225746	0.207865	mix
CEBPZ	0.0810474	0.0842773	0.093857	0.093957	mix
CIC	0.260584	0.268194	0.254955	0.250418	mix
CLOCK	0.163223	0.159747	0.175109	0.169705	mix
DBX2	0.326531	0.295918	0.368421	0.336283	mix
DDIT3	0.169782	0.171897	0.151284	0.142457	mix
DPRX	0.181311	0.180662	0.156863	0.160134	mix
E2F6	0.0904328	0.0971267	0.118844	0.118862	mix
E2F8	0.124791	0.129567	0.123292	0.126243	mix
E4F1	0.065449	0.0645614	0.0741641	0.0735383	mix
EGR1/2/3/4	0.0710045	0.0748366	0.0941234	0.0951448	mix
EHF,ELF3/5	0.0702738	0.0729622	0.0922395	0.0956065	mix
EMX1/2	0.280645	0.272997	0.268966	0.280822	mix
EN1/2	0.26513	0.254848	0.226027	0.224944	mix
ENO1	0.105115	0.108234	0.120783	0.119054	mix
EP300	0.120737	0.124266	0.139879	0.139178	mix
EPAS1,HIF1A	0.122779	0.127134	0.130114	0.126178	mix
ESX1	0.19214	0.213849	0.184669	0.187719	mix
EVX1/2	0.226463	0.219277	0.231518	0.235632	mix
FERD3L,PTF1A	0.186065	0.193229	0.218882	0.215294	mix
FIGLA	0.185058	0.190003	0.170669	0.164447	mix
FOXA/B/C/D/E/F/I/J/K/L/Q/S-families,AP5Z1	0.322581	0.313433	0.29717	0.292941	mix
FOXO1/3/4/6	0.222222	0.227799	0.25942	0.256223	mix
FOXP1	0.233568	0.234341	0.294251	0.291949	mix
FOXP2/3/4	0.279056	0.273714	0.287892	0.281532	mix
FUBP1	0.261383	0.248999	0.246205	0.243225	mix
GATA1/2/3/4/5/6	0.163842	0.167595	0.159217	0.153814	mix
GBX1/2	0.203608	0.209639	0.216599	0.227092	mix
GCM1/M2	0.104307	0.112478	0.114222	0.112147	mix
GMEB2	0.0997305	0.095	0.0821053	0.0884211	mix
GSC/C2	0.167975	0.175732	0.165025	0.17029	mix
GSX1/2,HOXA4	0.238213	0.228972	0.270506	0.27193	mix
HAND2	0.180838	0.184568	0.202627	0.198436	mix
HBP1	0.299445	0.282187	0.29463	0.281792	mix
HLTF	0.169673	0.177726	0.208033	0.199657	mix
HLX	0.32439	0.303828	0.278509	0.275938	mix
HMX1/2/3	0.257085	0.236538	0.237847	0.2247	mix
HNF1/B	0.3125	0.293269	0.321739	0.324675	mix
HOXA13/B13/C13/D13	0.276596	0.267943	0.25273	0.250379	mix
HOXA1/B1	0.289552	0.290761	0.248804	0.252927	mix
HOXA2/A7/B2/B3/B4/B6/B7/C4/C5/C6,PDX1	0.230126	0.231801	0.262857	0.259259	mix
HOXA3/A5/A6/B5/D3/D4	0.211155	0.230357	0.264305	0.262162	mix
HOXD1	0.32439	0.303828	0.278509	0.275938	mix
HSFY1/2	0.111675	0.146018	0.129278	0.123596	mix
ID2	0.159082	0.162946	0.172327	0.168682	mix
IKZF1/F4	0.16135	0.163327	0.155153	0.15173	mix
IRF3	0.190554	0.18489	0.162649	0.162342	mix
IRF5	0.129032	0.125318	0.130995	0.127823	mix
IRF8	0.206897	0.201747	0.183673	0.18746	mix
ISL1/2	0.268041	0.288462	0.248936	0.236674	mix
JDP2	0.124118	0.123449	0.139394	0.131302	mix
LBX1/2	0.272727	0.277603	0.286089	0.279188	mix
LCOR	0.190639	0.188542	0.166593	0.168208	mix
LEF1,TCF7/7L2	0.258092	0.26378	0.283974	0.281627	mix
LHX1/3/4/5	0.244776	0.271233	0.230179	0.229381	mix
LHX2/9	0.227941	0.263158	0.223188	0.226891	mix
LHX6/8	0.116047	0.121197	0.125502	0.124058	mix
LMO2	0.151436	0.152761	0.140044	0.138427	mix
MAFF/G/K	0.231196	0.239651	0.215726	0.213191	mix
MAF,MAFA/B,NRL	0.264918	0.27855	0.241954	0.238617	mix
MEIS1/3	0.204797	0.207474	0.224453	0.221619	mix
MEIS2,PKNOX2	0.17989	0.186799	0.194368	0.194225	mix
MESP1/2	0.124527	0.131448	0.132001	0.12695	mix
MIXL1	0.207182	0.21466	0.226216	0.232558	mix
MNX1	0.32439	0.303828	0.278509	0.275938	mix
MSC,TCF21	0.231961	0.237917	0.240916	0.238388	mix
MTF1	0.0861947	0.0856277	0.111595	0.110043	mix
MYF5/6,MYOD1,MYOG	0.172048	0.176565	0.221496	0.21944	mix
MYPOP	0.0708812	0.0801153	0.0864368	0.0795093	mix
NANOG	0.191067	0.17757	0.226619	0.221631	mix
NFE2L1	0.251863	0.239917	0.246914	0.24026	mix
NFYA	0.0724754	0.0750816	0.0862178	0.0875336	mix
NFYB	0.0607556	0.0643615	0.080072	0.0804478	mix
NKX1-1/2	0.32906	0.314286	0.27931	0.293286	mix
NKX2-1/2/4/6/8	0.175786	0.179507	0.184025	0.177636	mix
NKX2-3	0.231884	0.232044	0.22739	0.212999	mix
NKX2-5	0.201303	0.212878	0.233404	0.226939	mix
NKX3-1/2	0.223371	0.211483	0.201511	0.188077	mix
NOBOX	0.188372	0.180828	0.216998	0.218085	mix
NOTO	0.243243	0.229592	0.260223	0.252669	mix
NPAS1/3	0.062666	0.064719	0.0783337	0.0788224	mix
NR1D2	0.302589	0.243981	0.286076	0.264706	mix
NR1I2	0.255713	0.23871	0.243663	0.241627	mix
NR2E3	0.300377	0.290323	0.266135	0.263368	mix
OSR1/2	0.136426	0.139297	0.123088	0.120528	mix
PAX4	0.173348	0.175296	0.190916	0.194243	mix
PKNOX1	0.236416	0.251502	0.26926	0.267062	mix
POU1F1	0.382353	0.35533	0.311047	0.325	mix
POU4F1/2/3	0.337209	0.318501	0.30198	0.307692	mix
POU5F1	0.339001	0.342547	0.297619	0.289315	mix
POU5F1B	0.340621	0.360215	0.316703	0.311404	mix
POU6F1	0.331183	0.335907	0.300163	0.277868	mix
POU6F2	0.303109	0.315294	0.3	0.300578	mix
PRDM1	0.212958	0.21536	0.208232	0.206423	mix
PRDM4	0.137789	0.142999	0.182119	0.182227	mix
PROP1	0.291457	0.287129	0.278826	0.289079	mix
RBPJ	0.175	0.183655	0.165192	0.163275	mix
REL	0.133609	0.131538	0.156131	0.152246	mix
RHOXF1	0.154805	0.154827	0.194288	0.19667	mix
RREB1	0.127649	0.137662	0.164997	0.160662	mix
RUNX1/2/3	0.17052	0.176968	0.164536	0.172131	mix
SCRT1/2	0.170984	0.179718	0.199711	0.195632	mix
SCXA/B	0.167468	0.170784	0.179809	0.179341	mix
SHOX/X2,UNCX	0.206897	0.200669	0.218837	0.227273	mix
SIM1/2	0.10541	0.102146	0.101257	0.0985427	mix
SIX1/2/4	0.151316	0.150059	0.142719	0.14272	mix
SMAD2/3/9	0.163814	0.168907	0.216354	0.211651	mix
SMAD4	0.186792	0.190558	0.236071	0.224369	mix
SNAI1/3	0.176064	0.180806	0.195711	0.194952	mix
SOX1/2/14/21	0.31738	0.305623	0.27451	0.269802	mix
SOX7	0.390785	0.372174	0.326159	0.335494	mix
SPDEF	0.0628548	0.0632411	0.0777962	0.0792432	mix
SPI1,SPIC,CTD-2545M3.6	0.153111	0.157336	0.168958	0.171891	mix
STAT1	0.150633	0.144543	0.156348	0.153846	mix
STAT2	0.205942	0.199789	0.184406	0.186882	mix
STAT3	0.157577	0.157566	0.163277	0.162438	mix
TCF23/24	0.219709	0.23166	0.252569	0.251674	mix
TCF3/4/12	0.166881	0.169845	0.175082	0.17192	mix
TCF7L1	0.215075	0.21578	0.285058	0.277103	mix
TERF2	0.187962	0.178606	0.172678	0.174507	mix
TFAP4	0.229045	0.238626	0.279355	0.275	mix
TFCP2	0.113437	0.120324	0.114902	0.115743	mix
TGIF1	0.180866	0.187215	0.194346	0.194571	mix
TGIF2/2LX/2LY	0.213831	0.228128	0.250678	0.245333	mix
TLX1/2/3	0.265306	0.251908	0.266234	0.26129	mix
TOPORS	0.187133	0.194672	0.183947	0.17971	mix
VAX1/2	0.188605	0.193202	0.239247	0.247312	mix
VENTX	0.224138	0.219178	0.246459	0.222527	mix
VSX2	0.216418	0.219048	0.196078	0.201285	mix
VTN	0.312195	0.266332	0.280851	0.279167	mix
XBP1	0.121331	0.110813	0.123123	0.123318	mix
YY1/2,ZFP42	0.0728343	0.0750297	0.0936027	0.0945057	mix
ZBTB12	0.227606	0.225785	0.212581	0.204471	mix
ZBTB18/42	0.263129	0.266928	0.271785	0.266311	mix
ZBTB3	0.156594	0.156417	0.160129	0.157523	mix
ZBTB33	0.106546	0.109233	0.134409	0.134493	mix
ZBTB47,ZNF652	0.177396	0.178153	0.191145	0.197479	mix
ZBTB6	0.10564	0.110658	0.13079	0.129255	mix
ZFHX2	0.270492	0.289062	0.25	0.264706	mix
ZFHX3	0.355263	0.31982	0.320175	0.310924	mix
ZNF143,ZNF76	0.110648	0.115704	0.148985	0.14406	mix
ZNF282	0.155357	0.156611	0.178545	0.177588	mix
ZNF354C	0.173124	0.179487	0.161755	0.161816	mix
ZNF410	0.182791	0.179672	0.189399	0.184958	mix
ZNF683	0.220132	0.216224	0.214184	0.211294	mix
ZNF691	0.145397	0.151778	0.17551	0.168919	mix
ZNF713	0.237138	0.237098	0.209128	0.208633	mix
ZNF75A/D	0.201125	0.194424	0.185035	0.179472	mix
ZSCAN10	0.151677	0.158418	0.156065	0.152806	mix
ZSCAN16	0.252768	0.262938	0.253655	0.243243	mix
ARNTL/L2	0.0520376	0.0553382	0.118157	0.117532	non-neuron
ARNT/T2	0.0520376	0.0553382	0.118157	0.117532	non-neuron
ATF3	0.0661654	0.0666211	0.129364	0.130988	non-neuron
ATF6	0.0672646	0.0688924	0.10782	0.108458	non-neuron
BHLHE40/41	0.0600689	0.0630161	0.108525	0.106775	non-neuron
BRCA1	0.0339213	0.0365939	0.0648209	0.0658393	non-neuron
CENPB	0.045323	0.0447072	0.084215	0.0837326	non-neuron
CREB3/3L1/3L2	0.08128	0.0877397	0.127075	0.126991	non-neuron
CREB3L3/4	0.0756303	0.0795046	0.111218	0.109929	non-neuron
CTCF	0.0670835	0.0730135	0.126651	0.127761	non-neuron
CTCFL	0.0471661	0.0517926	0.105994	0.105406	non-neuron
CXXC1	0.0578434	0.0674503	0.103556	0.106057	non-neuron
DNMT1	0.029357	0.0310026	0.0813005	0.0806612	non-neuron
E2F1	0.0626526	0.0677843	0.101204	0.0970027	non-neuron
E2F2	0.0449394	0.0460974	0.0852956	0.086004	non-neuron
E2F3	0.0410343	0.0438082	0.0844904	0.0838852	non-neuron
E2F4/5	0.0362459	0.037786	0.0861058	0.0854085	non-neuron
EBF1	0.0997201	0.102791	0.173253	0.171517	non-neuron
ELF1/2/4	0.0529202	0.0574229	0.0853555	0.0860429	non-neuron
ELK1/3/4,ERG,ETS1/2,ETV1/2/4/5,FEV,FLI1,GABPA	0.0388563	0.0422294	0.0635283	0.0642217	non-neuron
ERF,ETV3	0.0482365	0.0516849	0.0683284	0.0707703	non-neuron
ESR1/2	0.0748363	0.076272	0.167883	0.166991	non-neuron
ESRRA/B/G	0.135929	0.127079	0.253399	0.24145	non-neuron
ETV6/7	0.0553869	0.0602712	0.0908052	0.0939883	non-neuron
FOXN2	0.231947	0.238289	0.335958	0.328	non-neuron
FOXN3	0.217054	0.224014	0.316456	0.31345	non-neuron
GLI1/2/3	0.116938	0.123471	0.166873	0.165532	non-neuron
GLIS1	0.0667464	0.0705343	0.114591	0.113297	non-neuron
GLIS2	0.0749415	0.0868607	0.172252	0.167263	non-neuron
GLIS3	0.0731525	0.0790523	0.139199	0.136586	non-neuron
GMEB1	0.044089	0.0458716	0.0744505	0.0744593	non-neuron
HES1/4	0.0368415	0.0376309	0.0888387	0.0893377	non-neuron
HES2	0.0433294	0.0438571	0.0748773	0.0756332	non-neuron
HES5	0.0837288	0.0855842	0.121697	0.126237	non-neuron
HES7	0.05011	0.0516255	0.0821101	0.0826763	non-neuron
HEY1/2/L	0.0620036	0.0604958	0.0885709	0.0886525	non-neuron
HIC1/2	0.133306	0.136412	0.199244	0.195463	non-neuron
HINFP	0.0363351	0.0388804	0.081307	0.0804375	non-neuron
HIVEP1/2/3	0.0742775	0.0795479	0.122592	0.122572	non-neuron
HNF4A/G	0.125609	0.127937	0.246361	0.240856	non-neuron
ID1/3/4	0.0969325	0.0959271	0.141026	0.139608	non-neuron
INSM1	0.0814947	0.0849057	0.157146	0.155928	non-neuron
IRF6	0.0697509	0.0609524	0.0942507	0.0986047	non-neuron
KLF11/13/14/16	0.0447702	0.0491359	0.100045	0.100907	non-neuron
KLF1/2/3/4/5/6/7/8/12	0.0557206	0.0635869	0.120843	0.121387	non-neuron
KLF15	0.0655957	0.0714775	0.124687	0.123709	non-neuron
KLF9/10	0.0553019	0.0617213	0.104505	0.107817	non-neuron
KMT2A	0.0282506	0.0295634	0.082092	0.0826209	non-neuron
LYL1,NHLH1/2,TAL1	0.095572	0.100482	0.139297	0.139896	non-neuron
MAX	0.117373	0.120696	0.182378	0.178789	non-neuron
MAZ	0.0763909	0.0828591	0.126034	0.126044	non-neuron
MBD2	0.0301202	0.0312868	0.0917067	0.0920701	non-neuron
MECP2	0.0400912	0.0421892	0.0997439	0.0994251	non-neuron
MITF,TFE3/B/C	0.0612079	0.0592914	0.137405	0.134526	non-neuron
MLX	0.0599842	0.0620155	0.123675	0.123239	non-neuron
MLXIP	0.0809313	0.0808573	0.13465	0.13385	non-neuron
MLXIPL	0.100086	0.106985	0.149715	0.151971	non-neuron
MNT	0.0886637	0.0868843	0.141273	0.138833	non-neuron
MXI1	0.0490836	0.052187	0.105949	0.103129	non-neuron
MYB/BL1	0.0588235	0.0570776	0.0924806	0.0886186	non-neuron
MYBL2	0.0592105	0.0549199	0.087108	0.0804899	non-neuron
MYC	0.0829848	0.0859482	0.122901	0.122035	non-neuron
MYCL,MYCN	0.0692655	0.0697477	0.109068	0.111271	non-neuron
MYRF	0.0911111	0.0992141	0.130319	0.131252	non-neuron
MZF1	0.0891229	0.0958803	0.149256	0.148488	non-neuron
NFIA/B/C/X	0.172741	0.176144	0.281361	0.2799	non-neuron
NFKB1	0.129433	0.134904	0.182506	0.183683	non-neuron
NFKB2	0.0848972	0.0901186	0.149707	0.147593	non-neuron
NFYC	0.0719129	0.0770653	0.109244	0.112379	non-neuron
NPAS2	0.106608	0.104461	0.152522	0.14996	non-neuron
NR0B1	0.0620252	0.0670247	0.11202	0.111427	non-neuron
NR1D1	0.213626	0.196332	0.27753	0.269032	non-neuron
NR1H2	0.11655	0.120545	0.251088	0.241077	non-neuron
NR1H3	0.102603	0.0909091	0.301443	0.292628	non-neuron
NR1H4	0.0824129	0.0865569	0.195006	0.192187	non-neuron
NR1I3	0.156719	0.14496	0.216307	0.215611	non-neuron
NR2C1	0.0562154	0.0611913	0.0878618	0.0903397	non-neuron
NR2C2	0.0822042	0.0850716	0.198353	0.19324	non-neuron
NR2F1/2/6	0.0803933	0.0799159	0.214306	0.208466	non-neuron
NR4A1/2/3	0.132573	0.126866	0.282051	0.277014	non-neuron
NR5A1/2	0.0777778	0.0669828	0.215901	0.209847	non-neuron
NR6A1	0.187834	0.169591	0.253247	0.243243	non-neuron
NRF1	0.0407915	0.0421294	0.0807844	0.07978	non-neuron
PATZ1	0.0620849	0.0679185	0.136383	0.135688	non-neuron
PAX1/2/5/8/9	0.0635307	0.0660472	0.114778	0.115646	non-neuron
PLAG1	0.067148	0.0719065	0.141724	0.140147	non-neuron
PLAGL1	0.0775235	0.0824934	0.169862	0.165775	non-neuron
PPARA/D/G	0.0831688	0.0831666	0.213055	0.209757	non-neuron
PRKRIR	0.0546367	0.0576618	0.113048	0.112008	non-neuron
PURA	0.0747775	0.0811595	0.131268	0.130485	non-neuron
RARA/B/G	0.107565	0.109111	0.225655	0.22603	non-neuron
RELA	0.134195	0.137686	0.185059	0.186364	non-neuron
RELB	0.11494	0.11768	0.154401	0.156364	non-neuron
REST	0.103054	0.107482	0.157628	0.153571	non-neuron
RORA/B/C	0.225037	0.188489	0.304099	0.291825	non-neuron
RXRA/B/G	0.104124	0.0961421	0.212121	0.20155	non-neuron
SMAD1/5	0.0289603	0.0307184	0.0714097	0.0713545	non-neuron
SOHLH2,CCDC169-SOHLH2	0.0613738	0.0617558	0.0877007	0.0912485	non-neuron
SOX12	0.224219	0.220898	0.390707	0.381886	non-neuron
SOX17	0.257919	0.244984	0.399313	0.387406	non-neuron
SOX30	0.258778	0.248157	0.342957	0.328696	non-neuron
SOX5/6/13	0.310627	0.301587	0.437811	0.427136	non-neuron
SP-family	0.0593858	0.0654412	0.115281	0.115294	non-neuron
SPZ1	0.0753512	0.0793833	0.106998	0.103289	non-neuron
SREBF1/2	0.115322	0.122528	0.159739	0.156502	non-neuron
SRY	0.256489	0.25192	0.360153	0.343225	non-neuron
TCFL5	0.0356732	0.0352985	0.0669313	0.0666528	non-neuron
TET1	0.0471779	0.0484612	0.0674429	0.0658213	non-neuron
TFAP2A/B/C/D/E	0.054198	0.0581403	0.127423	0.128384	non-neuron
TFCP2L1	0.0787586	0.0839905	0.146661	0.145662	non-neuron
TFDP1/2/3	0.0528907	0.0539377	0.0926063	0.0935531	non-neuron
THAP1	0.111385	0.115527	0.153884	0.149537	non-neuron
THRA/B	0.125836	0.130006	0.203468	0.202165	non-neuron
TP53	0.115979	0.12247	0.175884	0.179899	non-neuron
TP63/73	0.109295	0.112381	0.170223	0.172953	non-neuron
UBP1	0.0787586	0.0839905	0.146661	0.145662	non-neuron
USF1/2	0.0695889	0.0712401	0.149076	0.149357	non-neuron
VDR	0.0971551	0.107109	0.172067	0.173175	non-neuron
WT1	0.0560293	0.0606521	0.102929	0.102749	non-neuron
YBX1/2/3	0.0690176	0.0750037	0.135168	0.13542	non-neuron
ZBTB1	0.0522259	0.0550743	0.0887384	0.0900007	non-neuron
ZBTB14	0.03922	0.0401797	0.0691125	0.0682849	non-neuron
ZBTB4	0.0739813	0.0736483	0.10507	0.10419	non-neuron
ZBTB49	0.0911877	0.087844	0.125776	0.123597	non-neuron
ZBTB7A/C	0.0755452	0.0791482	0.124356	0.123126	non-neuron
ZBTB7B	0.0502533	0.0529025	0.13778	0.135658	non-neuron
ZFX,ZFY	0.0462378	0.0517827	0.12639	0.126182	non-neuron
ZIC1/2/3/4/5	0.0548499	0.0608813	0.118212	0.117497	non-neuron
ZKSCAN3,ZKSCAN4	0.0914826	0.098796	0.155106	0.161776	non-neuron
ZNF148,ZNF281	0.0710842	0.0770886	0.128118	0.128195	non-neuron
ZNF202	0.0449962	0.0486126	0.122061	0.120782	non-neuron
ZNF219	0.0603147	0.0659708	0.114623	0.114685	non-neuron
ZNF263	0.0880083	0.0955771	0.131462	0.131398	non-neuron
ZNF35	0.226638	0.208159	0.299855	0.28972	non-neuron
ZNF350	0.0679838	0.0728161	0.13018	0.129687	non-neuron
ZNF423	0.124334	0.130227	0.17197	0.169216	non-neuron
ZNF524	0.0938842	0.0977946	0.136301	0.13002	non-neuron
ZNF589	0.0708961	0.0748481	0.122209	0.121316	non-neuron
ZNF740	0.0747706	0.0820997	0.142599	0.141545	non-neuron
