## Supplementary material for "The three-dimensional landscape of chromatin accessibility in Alzheimer’s disease": Data S14

### Sheet: Sheet1
Analyzed TFs	Respective TF cluster	Cell type specificity	Experimental validation (PMIDs)	Computational prediction (PMIDs / DOIs)
NR4A1/2	NR4A1/2/3	non-neuron	30111648, 28411187, 24740500
ATF3	ATF3	non-neuron	30290178, 26416280, 29463176
NFIA	NFIA,NFIB,NFIC,NFIX	non-neuron	20610746, 30290178	doi.org/10.1101/2020.01.06.896159
THRA	THRA/B	non-neuron	31182964	30404000
VDR	VDR	non-neuron	23334593	30404000
ID4	ID1/3/4	non-neuron	15280210	29227469
SRY		non-neuron	21957254	29227469
SOX5/6	SOX5/6/13	non-neuron	26525805, 26345464
RELA	RELA	non-neuron	31362762	30404000, 29227469
FOXP1	FOXP1	neuron & non-neuron	29141232	31974223
GSX2	GSX1/2	neuron & non-neuron	27235475, 23723414	31974223
ASCL	ASCL	neuron & non-neuron	22426197	doi.org/10.1101/2020.01.06.896159
FOXO1/3/4	FOXO1/3/4	neuron & non-neuron	29178390
TCF3/4	TCF3/4/12	neuron & non-neuron	21051629, 24832538	29227469
FOXP2/3/4	FOXP2/3/4	neuron & non-neuron	25329858, 25309332, 20096010	29227469
STAT1	STAT1	neuron & non-neuron	12439288, 31121156	31974223, 30404000
RUNX1	RUNX1/2/3	neuron & non-neuron	29324888, 23334579	29227469, 30404000
STAT2	STAT2	neuron & non-neuron	30867424	31974223, 30404000, doi.org/10.1101/2020.01.06.896159
bHLH22/23	bHLH22/23	neuron	29544733
MEF2A	BORCS8-MEF2B,MEF2A,MEF2B,MEF2C,MEF2D	neuron	29678571, 7643214, 18760698	31974223
NEUROD2/4/6	NEUROD2/4/6	neuron	26341353, 24360883	31974223, doi.org/10.1101/2020.01.06.896159
JUN::FOS (AP1 comples)	JUN-family, FOS-family	neuron	15233917, 8596651, 10729352	31974223, 29227469, doi.org/10.1101/2020.01.06.896159
EOMES	EOMES,TBR1,TBX21	neuron	24866113
TAL2	TAL2	neuron	24167708
POU2F2	POU2F2/F3	neuron	31231191	31974223
NPAS4	NPAS4	neuron	18815592
POU3F2	POU2F1,POU3F1/F2/F3/F4	neuron	30545964	31974223, 29227469
ONECUT1/2/3	ONECUT1/2/3	neuron	31231191	31974223
PBX1	PBX1/2/3/4	neuron	26705333
PAX6	PAX6	neuron	25805971
