## Supplementary material for "The three-dimensional landscape of chromatin accessibility in Alzheimer’s disease": Data S16

### Sheet: Sheet1
Name	Company	Cat. No
Usf2	Novus	NBP1-92649
ATP6V1A	GeneTex	GTX110815
ATP6V1B2	Abcam	ab73404
ATP6V1C1	Abcam	ab87163
ATP6V1D	Abcam	ab157458
ATP6V1E1	Abcam	ab111733
ATP6V1F	Abcam	ab190789
ATP6V1G1	Abcam	ab174243
ATP6V1H	Abcam	ab96120
ATP6V0a1	Abcam	ab176858
ATP6V0b	Abcam	ab107189
ATP6V0c	Abcam	ab104374
ATP6V0d1	Abcam	ab56441
LAMP2	Developmental Studies Hybridoma Bank	H4B4
Actin	Sigma-Aldrich	A2228
GAPDH	Sigma-Aldrich	G9545
